# Widespread destabilization of *C. elegans* microRNAs by the E3 ubiquitin ligase EBAX-1

**DOI:** 10.1101/2024.06.28.601170

**Authors:** Michael W. Stubna, Aditi Shukla, David P. Bartel

## Abstract

MicroRNAs (miRNAs) associate with Argonaute (AGO) proteins to form complexes that direct mRNA repression. miRNAs are also the subject of regulation. For example, some miRNAs are destabilized through a pathway in which pairing to specialized transcripts recruits the ZSWIM8 E3 ubiquitin ligase, which polyubiquitinates AGO, leading to its degradation and exposure of the miRNA to cellular nucleases. Here, we found that 22 miRNAs in *C. elegans* are sensitive to loss of EBAX-1, the ZSWIM8 ortholog in nematodes, implying that these 22 miRNAs might be subject to this pathway of target-directed miRNA degradation (TDMD). The impact of EBAX-1 depended on the developmental stage, with the greatest effect on the miRNA pool (14.5%) observed in L1 larvae and the greatest number of different miRNAs affected (17) observed in germline-depleted adults. The affected miRNAs included the miR-35–42 family, as well as other miRNAs among the least stable in the worm, suggesting that TDMD is a major miRNA-destabilization pathway in the worm. The excess miR-35–42 molecules that accumulated in *ebax-1* mutants caused increased repression of their predicted target mRNAs and underwent 3′ trimming over time. In general, however, miRNAs sensitive to EBAX-1 loss had no consistent pattern of either trimming or tailing. Replacement of the 3′ region of miR-43 substantially reduced EBAX-1 sensitivity, a result that differed from that observed previously for miR-35. Together, these findings broaden the implied biological scope of TDMD-like regulation of miRNA stability in animals, and indicate that a role for miRNA 3′ sequences is variable in the worm.
