## Supplemental Table 5 for "Widespread destabilization of *C. elegans* microRNAs by the E3 ubiquitin ligase EBAX-1"

### Sheet: Isoform percentages
	dme-miR-14			xtr-miR-428
	Mean	Min	Max	Mean	Min	Max
FL	95.0135	92.5	97.314	95.1348	90.6299	97.7541
A	0.0514187	0	0.1321	0.0176537	0	0.0900901
AA	0	0	0	0	0	0
AAA	0	0	0	0	0	0
U	0.018928	0	0.0612933	0.00410051	0	0.0287936
UU	0.001727	0	0.0483559	0	0	0
UUU	0	0	0	0	0	0
UUUU	0	0	0	0	0	0
-1	0.342478	0.131579	0.514139	0.530588	0.37325	0.810296
-2	0.0206246	0	0.101368	0.0553839	0	0.142993
-3	0.0103465	0	0.0483559	0.013764	0	0.0953289
-4	0.0301735	0	0.131579	0.0109139	0	0.0476644
-5	0.00433025	0	0.0293945	0.0132727	0	0.0692681
-1_5p	3.90181	1.62924	5.78947	3.81647	1.21622	8.06358
-2_5p	0.467542	0.169492	1.05263	0.271743	0.103284	0.5409
-3_5p	0.13714	0	0.394737	0.131321	0	0.250769
