## Supplemental Table 6 for "Widespread destabilization of *C. elegans* microRNAs by the E3 ubiquitin ligase EBAX-1"

### Sheet: Percentages
	N2 EE		N2 LE		N2 L1		N2 L2		N2 L3		N2 L4		N2 Ad		ebax EE		ebax LE		ebax L1		ebax L2		ebax L3		ebax L4		ebax Ad
FL	83.5099	83.8525	82.5791	82.5748	77.9375	78.051	80.0953	80.0832	80.7229	80.9802	81.1098	84.5833	85.3983	84.0814	81.795	81.6778	73.3472	71.7341	61.6693	61.7925	53.554	54.2904	52.7397	52.6754	54.0128	54.2429	84.177	74.5775
-1	6.60406	6.37965	7.5321	7.54656	10.6332	9.57585	10.3739	9.36037	8.19277	7.46791	7.03155	5.50926	8.50344	9.09176	7.5397	7.56598	14.2446	14.7621	22.9706	23.0265	28.8795	27.2313	27.1392	27.5283	24.6988	25.305	8.49356	15.3081
-2	2.15484	1.9001	2.03633	2.05639	2.66128	2.40697	3.26246	3.04212	2.08835	2.68378	3.26872	2.5	2.39399	2.64575	2.59518	2.66809	4.48208	5.20967	6.67245	6.51495	8.68914	8.52656	9.55926	9.38769	10.4907	10.0835	2.99274	5.25284
-3	0.405734	0.355318	0.365869	0.366384	0.712843	0.442363	0.843109	0.702028	0.481928	0.583431	0.494109	0.462963	0.295258	0.268584	0.542324	0.5453	0.913917	1.13379	1.75256	1.78485	2.2791	2.67269	2.96804	2.98054	3.3315	2.97666	0.541454	1.12027
-4	0.111329	0.137051	0.170481	0.137609	0.213853	0.208171	0.293255	0.234009	0	0.233372	0.076017	0.231481	0.110123	0.068148	0.13046	0.140414	0.28591	0.36346	0.609702	0.650972	0.688262	0.972256	1.06214	0.965401	1.32315	0.828693	0.101388	0.245605
-5	0.018802	0.023688	0.037789	0.031822	0.047523	0.026021	0.109971	0.026001	0	0.116686	0	0	0.009576	0.004009	0.065769	0.022195	0.046237	0.036061	0.067646	0.044631	0.063194	0.093564	0.129045	0.079895	0.149642	0.066295	0.012224	0.022328
-1 5p	3.5858	3.60563	3.49766	3.44882	2.99394	3.77309	2.74927	3.09412	4.65864	3.61727	4.40897	3.98148	1.6343	1.70237	3.51163	3.54048	3.10814	3.29035	2.43792	2.509	2.16095	2.20486	2.69009	2.84072	2.9377	2.63856	1.59776	1.44256
-2 5p	0.159325	0.155663	0.142139	0.15051	0.142569	0.156128	0.109971	0.182007	0.160643	0.116686	0.304067	0	0.089375	0.105563	0.199463	0.148591	0.130225	0.144245	0.093013	0.096098	0.059072	0.070512	0.178678	0.09543	0.126014	0.165739	0.08413	0.067954
-3 5p	0.030677	0.034686	0.03693	0.040423	0.023761	0.065053	0	0	0	0	0	0.046296	0.044688	0.037415	0.053909	0.03668	0.034239	0.040569	0.012906	0.018496	0.009616	0.021696	0.069486	0.015535	0.023628	0.039777	0.024448	0.034948
A	0.753081	0.758858	0.637265	0.670414	0.914815	0.845693	0.403226	0.390016	0.722892	0.466744	0.532117	0.462963	0.667124	0.767	0.768741	0.79155	0.689461	0.665235	0.710725	0.735812	0.800912	0.825808	0.734564	0.643601	0.63007	0.609918	0.706838	0.697984
(2+)A	0.004948	0.010998	0.003865	0.010321	0.023761	0.039032	0	0	0	0	0.076017	0	0.00798	0.004009	0.007547	0.00771	0.005268	0.008778	0.010681	0.008444	0.017859	0.014916	0.009927	0.015535	0.007876	0.00663	0.008629	0.010678
U	2.55365	2.68011	2.80285	2.80077	3.49293	3.98127	1.64956	2.78211	2.6506	3.61727	2.54656	1.99074	0.809167	1.17054	2.65555	2.72767	2.59572	2.49606	2.82911	2.68591	2.66513	2.87202	2.53127	2.61657	2.12649	2.83081	1.21378	1.1523
UU	0.100444	0.098981	0.14901	0.1518	0.190091	0.429352	0.109971	0.078003	0.321285	0	0.152033	0.138889	0.027132	0.038751	0.127225	0.116349	0.106229	0.108184	0.151758	0.122635	0.130509	0.193909	0.178678	0.150913	0.13389	0.172368	0.035953	0.05048
(3+)U	0.007422	0.006768	0.008588	0.013331	0.011881	0	0	0.026001	0	0.116686	0	0.092593	0.009576	0.014699	0.007547	0.011214	0.010828	0.007355	0.011571	0.009248	0.002748	0.009492	0.009927	0.004439	0.007876	0.033148	0.010067	0.016503

### Sheet: Raw counts
	N2 EE A	N2 EE B	CZ9907 EE A	CZ9907 EE B	N2 LE D	N2 LE E	CZ9907 LE D	CZ9907 LE E	N2_L1-1	N2_L1-2	CZ9907_L1-1	CZ9907_L1-2	N2_L2-1	N2_L2-2	CZ9907_L2-1	CZ9907_L2-2	N2_L3-1	N2_L3-2	CZ9907_L3-1	CZ9907_L3-2	N2_L4-1	N2_L4-2	CZ9907_L4-1	CZ9907_L4-2	N2_Ad_A	N2_Ad_B	CZ9907_Ad_A	CZ9907_Ad_B
Full length	168776	99117	75864	349598	192302	192022	250639	302363	6560	5999	138571	153681	2185	3080	38983	40037	1005	694	5313	23735	2134	1827	6858	8182	53508	62924	117065	76823
-1	13347	7541	6993	32384	17540	17549	48676	62223	895	736	51615	57268	283	360	21022	20082	102	64	2734	12404	185	119	3136	3817	5328	6804	11812	15769
-2	4355	2246	2407	11420	4742	4782	15316	21959	224	185	14993	16203	89	117	6325	6288	26	23	963	4230	86	54	1332	1521	1500	1980	4162	5411
-3	820	420	503	2334	852	852	3123	4779	60	34	3938	4439	23	27	1659	1971	6	5	299	1343	13	10	423	449	185	201	753	1154
-4	225	162	121	601	397	320	977	1532	18	16	1370	1619	8	9	501	717	0	2	107	435	2	5	168	125	69	51	141	253
-5	38	28	61	95	88	74	158	152	4	2	152	111	3	1	46	69	0	1	13	36	0	0	19	10	6	3	17	23
-1_5p	7247	4262	3257	15154	8145	8020	10621	13869	252	290	5478	6240	75	119	1573	1626	58	31	271	1280	116	86	373	398	1024	1274	2222	1486
-2_5p	322	184	185	636	331	350	445	608	12	12	209	239	3	7	43	52	2	1	18	43	8	0	16	25	56	79	117	70
-3_5p	62	41	50	157	86	94	117	171	2	5	29	46	0	0	7	16	0	0	7	7	0	1	3	6	28	28	34	36
A	1522	897	713	3388	1484	1559	2356	2804	77	65	1597	1830	11	15	583	609	9	4	74	290	14	10	80	92	418	574	983	719
>=2A	10	13	7	33	9	24	18	37	2	3	24	21	0	0	13	11	0	0	1	7	2	0	1	1	5	3	12	11
U	5161	3168	2463	11675	6527	6513	8870	10521	294	306	6357	6680	45	107	1940	2118	33	31	255	1179	67	43	270	427	507	876	1688	1187
UU	203	117	118	498	347	353	363	456	16	33	341	305	3	3	95	143	4	0	18	68	4	3	17	26	17	29	50	52
>=3U	15	8	7	48	20	31	37	31	1	0	26	23	0	1	2	7	0	1	1	2	0	2	1	5	6	11	14	17
SUM	202103	118204	92749	428021	232870	232543	341716	421505	8417	7686	224700	248705	2728	3846	72792	73746	1245	857	10074	45059	2631	2160	12697	15084	62657	74837	139070	103011

### Sheet: Raw_counts_with5pTailing
		N2_L1-1	N2_L1-2	CZ9907_L1-1	CZ9907_L1-2		N2_L1-1	N2_L1-2	CZ9907_L1-1	CZ9907_L1-2
	Full length	6560	5999	138571	153681		77.8173	77.9496	61.6145	61.7314
	-1_3p	895	736	51615	57268		10.6168	9.56341	22.9502	23.0037
	-2_3p	224	185	14993	16203		2.65718	2.40385	6.66652	6.50851
	-3_3p	60	34	3938	4439		0.711744	0.441788	1.751	1.78308
	-4_3p	18	16	1370	1619		0.213523	0.2079	0.60916	0.650329
	-5_3p	4	2	152	111		0.0474496	0.0259875	0.0675856	0.0445871
	-1_5p	252	290	5478	6240		2.98932	3.76819	2.43575	2.50652
	-2_5p	12	12	209	239		0.142349	0.155925	0.0929302	0.0960028
	-3_5p	2	5	29	46		0.0237248	0.0649688	0.0128946	0.0184775
	A_5p_templated	9	6	110	134		0.106762	0.0779626	0.0489106	0.0538259
	UA_5p_templated	0	0	3	6		0	0	0.00133393	0.00241011
	U_5p_nontemplated	1	2	59	68		0.0118624	0.0259875	0.0262339	0.0273146
	AA_5p_nontemplated	1	0	8	16		0.0118624	0	0.00355714	0.00642697
	UU_5p_nontemplated	2	0	8	7		0.0237248	0	0.00355714	0.0028118
	AU_5p_nontemplated	0	2	12	15		0	0.0259875	0.0053357	0.00602528
	A_3p	77	65	1597	1830		0.913405	0.844595	0.710093	0.735084
	>=2A_3p	2	3	24	21		0.0237248	0.0389813	0.0106714	0.00843539
	U_3p	294	306	6357	6680		3.48754	3.97609	2.82659	2.68326
	UU_3p	16	33	341	305		0.189798	0.428794	0.151623	0.122514
	>=3U_3p	1	0	26	23		0.0118624	0	0.0115607	0.00923877
	SUM	8430	7696	224900	248951		100	100	100	100
