## Supplemental Table 7 for "Widespread destabilization of *C. elegans* microRNAs by the E3 ubiquitin ligase EBAX-1"

### Sheet: %MinusOne
		N2 EE A	N2 EE B	CZ EE A	CZ EE B	N2 LE D	N2 LE E	CZ LE D	CZ LE E	N2 L1 1	N2 L1 2	CZ L1 1	CZ L1 2	N2 L2 1	N2 L2 2	CZ L2 1	CZ L2 2	N2 L3 1	N2 L3 2	CZ L3 1	CZ L3 2	N2 L4 1	N2 L4 2	CZ L4 1	CZ L4 2	N2 Ad A	N2 Ad B	CZ Ad A	CZ Ad B	glp A	glpB	glpEbax A	glpEbax B
	mir-230	0	0	40	8.33333	4.44444	4.87805	6.38298	11.6667	3.21101	2.89855	6.6335	6.68103	11.3296	8.90104	14.269	12.1274	6.50329	6.4448	12.6588	14.5519	9.47536	12.5416	14.8108	15.4763	11.4027	11.5924	15.4034	15.9924	14.3028	14.3763	17.1302	14.8499
	mir-239b	4.22535	2.17391	0	0.900901	2.41935	2.91667	2.25225	4.11985	4.37112	4.84848	4.7028	5.14731	4.11499	4.27586	4.66332	4.64752	2.65912	2.57183	2.8747	2.93098	2.25876	2.55052	4.02918	3.60654	4.54774	4.96367	5.03239	4.98607	3.51339	2.93597	2.75441	3.88268
	mir-244	5.7807	6.21062	5.38834	5.46281	4.00962	4.01603	4.90483	4.30346	14.6997	13.6721	17.2424	16.0923	15.5199	12.9466	18.9856	19.8452	16.4639	19.737	16.7101	15.8591	15.4674	18.2965	17.6168	16.2395	12.8521	15.1045	19.3865	23.7362	24.5996	21.4027	18.7581	21.7828
	mir-247	1.53846	0	0	6.25	4.6729	0.869565	2.7027	3.47826	0	0	3.81679	2.32558	7.27273	1.50376	3.93701	0.609756	1.90254	2.06327	1.0582	1.49716	1.75953	3.15186	2.05415	1.57635	1.1236	0.825083	1.97628	2.53651	2.83019	1.84332	2.17588	2.45184
	mir-250	2.04435	2.13933	2.0436	2.22063	2.12409	2.387	2.28647	2.5451	2.01801	2.14887	2.73089	2.75407	3.61446	3.35538	3.33468	3.4575	5.13286	4.72331	5.39497	5.04349	9.45999	10.6573	8.92967	6.85265	10.8637	10.1968	6.81096	9.70732	7.70115	7.33249	5.59698	4.92485
	mir-253	24.7706	21.5827	30.5648	27.71	21.9251	16.8478	18.3425	16.811	18.1818	12.6761	10.3084	9.9297	25	23.6749	13.8952	15.3404	25.9259	26.9231	24.5342	21.8313	27.0303	27.9879	20.6562	23.5072	37.8766	47.0261	24.5223	23.674	19.1803	23.0303	22.9787	21.0924
	mir-35	6.60608	6.38186	7.54377	7.56876	7.53488	7.55085	14.242	14.7681	10.6358	9.58209	22.9736	23.0307	10.3739	9.36037	28.8823	27.2372	8.19277	7.46791	27.158	27.5326	7.03155	5.51181	24.7046	25.315	8.50724	9.09516	8.49564	15.3134	9.33333	8.14717	19.5779	18.6171
	mir-36	4.028	3.76209	3.94273	3.90724	4.32849	4.34651	5.13944	5.14095	6.48439	6.97741	8.09102	7.52195	4.41966	4.71616	10.9661	10.4665	4.13793	4.95963	10.8833	10.46	2.89958	2.45298	10.2892	9.44255	2.85172	3.14641	3.32617	5.19403	6.06742	5.02717	7.39597	9.6185
	mir-37	6.6778	6.41211	7.30508	7.46398	9.07035	9.44986	13.8469	14.2842	10.9365	10.9561	19.6656	19.6608	9.5213	7.53247	21.3394	21.1621	5.9633	4.34227	17.7563	19.0319	3.64769	2.57759	15.3181	16.1108	30.9971	23.6253	23.4893	28.749	7.87879	5.88235	18.6459	18.1792
	mir-38	4.8856	4.81528	5.11595	4.89186	6.16964	5.99	8.26933	8.90515	7.50925	6.7951	13.0417	13.5864	8.36576	6.4612	15.8575	14.5812	6.271	5.47264	15.6778	15.552	5.70222	5.36547	14.9485	16.8887	5.58948	6.43682	6.05745	10.3089	9.56284	8.25147	14.2179	12.2552
	mir-39	1.96448	1.83439	1.78422	1.86921	1.95173	1.90151	2.40393	2.48065	2.98008	2.72965	3.57133	3.23455	3.05064	2.43112	3.77804	4.14984	2.02247	1.54905	4.18114	4.48536	1.71625	0.999334	4.35901	3.93499	1.38566	1.41255	1.41182	1.95402	1.95312	1.21951	3.34257	3.28515
	mir-40	3.83396	3.76764	3.90492	3.89255	4.85524	4.92503	5.76786	6.11164	6.22034	6.05421	8.57722	8.23144	5.08706	4.05157	9.40543	10.0601	3.41989	2.7027	9.79282	9.55946	2.03145	1.65895	8.83387	9.27279	3.18183	3.12451	3.52587	4.94351	4.31034	3.36352	7.31938	7.82623
	mir-41-3p	6.24162	7.95835	6.74336	5.13724	8.08502	5.88283	9.85032	10.5814	11.6085	11.6023	13.7349	12.6858	9.66154	8.60585	19.1073	15.2743	6.73401	5.22766	18.8479	16.4267	4.689	1.4876	14.0694	15.0145	12.849	9.68878	9.47053	10.3754	6.62021	6.36943	12.3704	11.7667
	mir-42	4.29459	4.46807	4.43448	4.49275	5.3175	5.40765	6.02028	6.55342	6.78355	6.36129	8.77957	8.37167	3.68085	3.36132	6.72319	6.57965	3.7127	3.24353	6.27746	5.74689	3.19176	3.20436	5.35173	5.18396	4.29628	4.23811	4.64294	5.83865	4.57856	3.88223	5.82689	5.71553
	mir-43	1.84123	1.79165	2.05522	1.9125	2.1577	2.14162	2.53758	2.61544	2.40829	2.25087	2.8906	3.12821	2.28389	2.06872	1.04911	2.6349	2.1982	2.28755	2.44577	2.32461	2.16587	2.51641	2.74155	2.72027	2.41718	2.71815	3.2928	3.30953	3.26329	4.25532	3.9479	3.3821
	mir-44	2.23938	2.16672	9.19373	9.82417	2.49272	2.54727	17.0722	18.9952	4.83445	4.44043	15.4412	16.5811	4.29585	3.92264	10.0283	10.6318	3.57741	3.43407	8.70624	8.563	3.50454	4.06293	8.24976	7.13532	4.416	4.75103	9.36666	10.4699	6.94264	5.4725	8.2552	7.77373
	mir-61	2.53313	2.77383	3.47966	2.84599	2.42408	2.63209	2.5232	2.61966	2.53708	2.4565	2.90468	2.98304	3.08511	2.89003	3.75793	3.37456	3.15632	3.12594	4.01182	4.29839	7.42818	9.06353	5.95148	4.01858	14.0201	11.8377	5.94581	9.1288	5.72536	5.03856	3.26966	2.951
	mir-64	9.09918	9.07043	10.4067	10.1129	12.2329	11.6195	15.6143	15.8161	12.2969	11.8512	16.2805	18.5208	9.08123	8.52585	12.0306	13.9396	6.22898	6.29004	9.49237	9.7556	5.81446	6.75802	9.23244	9.5474	9.27745	9.35888	10.7647	11.3973	6.79401	7.70524	10.9884	10.9138
	mir-65	17.1432	17.106	17.5567	16.7066	19.6148	19.3069	22.139	22.1299	21.4908	21.0685	22.1892	23.3177	14.9594	13.7425	15.9427	18.3693	10.8037	11.3323	14.4299	14.573	11.2332	12.6336	14.6252	15.0744	16.6093	16.2429	17.9748	17.1745	12.5351	14.1822	17.8305	17.2183
	mir-71	0.982801	1.30719	3.95299	3.72384	1.07256	1.20387	2.45394	2.26524	4.41779	4.29345	5.80847	5.91376	4.33513	4.28662	7.15018	7.47811	4.63016	4.9083	8.10738	7.6442	5.89591	5.09189	9.59771	7.95122	5.36631	7.06729	8.54411	6.77942	5.32445	4.98341	7.47423	7.16327
	mir-788-5p	6.07424	5.46022	5.28053	3.80165	3.88161	3.9412	4.11673	4.21747	7.34186	7.33477	8.70827	9.20863	4.96778	4.38648	5.69685	6.7497	5.04481	5.36387	4.77381	4.80085	6.94414	8.20174	5.76449	5.85235	6.98152	5.40675	8.14607	8.35009	3.79928	5.48425	6.52553	6.46755
	mir-797	16.8317	15.7895	21.0526	12.6667	11.2195	15.9091	15.1316	13.7931	24.6032	27.0677	20.0787	29.6053	15.8824	12.5413	12.4402	12.013	9.58325	9.43241	8.62989	11.2592	17.3913	21.9619	12.9235	13.2695	24.9567	26.6908	25.2575	23.918	32.0755	27.1268	21.0924	17.1389

### Sheet: %MonoA
	N2 EE A	N2 EE B	CZ EE A	CZ EE B	N2 LE D	N2 LE E	CZ LE D	CZ LE E	N2 L1 1	N2 L1 2	CZ L1 1	CZ L1 2	N2 L2 1	N2 L2 2	CZ L2 1	CZ L2 2	N2 L3 1	N2 L3 2	CZ L3 1	CZ L3 2	N2 L4 1	N2 L4 2	CZ L4 1	CZ L4 2	N2 Ad A	N2 Ad B	CZ Ad A	CZ Ad B	glp A	glp B	glpEbax A	glpEbax B
mir-230	0	0	0	0	0	2.43902	0	0	0.458716	0	0.165837	0	0.280899	0.099453	0.438596	0.338753	0.381425	0.310443	0.402202	0.329204	0.222576	0.110988	0.272658	0.269682	0.129576	0.167399	0.281426	0.23893	0.159808	0.0528541	0.330159	0.214879
mir-239b	0	0	0	0	0	0.416667	0	0	0.0564016	0.242424	0.0965384	0.152387	0.225479	0.137931	0.0627353	0.156658	0.147729	0.0886839	0.109721	0.152022	0.11626	0.0784775	0.0920205	0.14289	0.119512	0.0577171	0.0935016	0.119405	0.102474	0.12655	0.164935	0.0837989
mir-244	0.0701754	0.135014	0.294675	0.224424	0.0678342	0.0932789	0.127109	0.137318	0.426634	0.452426	0.780598	0.740153	0.212186	0.228704	0.901595	0.871169	0.346791	0.293341	0.938096	0.697564	0.283682	0.19738	0.978714	0.937202	0.350343	0.352785	0.888246	1.26683	0.312161	0.230225	0.651297	0.701344
mir-247	0	2.32558	0	1.25	0	1.73913	0	0.869565	1.92308	0	0	1.16279	1.81818	0	0.787402	0	0.700935	0.687758	1.23457	0.619515	0.879765	0.286533	0.653595	0.837438	0.280899	1.81518	0.632411	1.02485	0	0.460829	0.0906618	0.61296
mir-250	1.50967	1.37137	1.56676	1.46523	1.30132	1.46125	1.42753	1.50957	1.72307	1.76052	1.55557	1.5793	1.56756	1.6293	1.87196	1.69648	2.37825	2.40893	1.98384	2.03407	5.07847	4.44371	2.60127	2.2955	3.55946	3.89087	2.26527	2.62776	2.06897	2.02276	1.31754	1.24785
mir-253	0	0	0	0.0717875	0.534759	0	0	0.0721501	0	0	0.0811688	0	0	0	0.113895	0	0	0	0	0	0	0.151286	0.149142	0.0755858	0	0.0555864	0	0.0646831	0	0	0	0.0581058
mir-35	0.753312	0.759121	0.769156	0.79184	0.637501	0.670794	0.742	0.665505	0.915033	0.846244	0.710817	0.735948	0.403226	0.390016	0.800989	0.825987	0.722892	0.466744	0.735075	0.643701	0.532117	0.463177	0.630219	0.61016	0.667422	0.767287	0.707011	0.698228	0.888889	0.262812	0.465348	0.518362
mir-36	0.331016	0.315821	0.31286	0.330142	0.416012	0.419687	0.387526	0.380717	0.61258	0.786388	0.589485	0.633808	0.330442	0.436681	0.891193	0.992481	0.306513	0.461361	0.609185	0.795491	0.353607	0.122649	0.684478	0.7281	0.307769	0.342609	0.306263	0.49836	0.449438	0.13587	0.568921	0.486473
mir-37	0.365158	0.393879	0.40282	0.392698	0.366232	0.408123	0.385915	0.385703	0.594606	0.583212	0.340888	0.369191	0.315623	0.593692	0.375891	0.353999	0.275229	0	0.26885	0.320568	0.311388	0.157812	0.319404	0.312421	1.60858	1.3191	1.17768	0.857689	0	0	0.256176	0.251816
mir-38	0.611921	0.587924	0.715645	0.705934	0.604401	0.61924	0.662866	0.647945	0.352547	0.567503	0.527704	0.547079	0.77821	0.742666	0.381014	0.505255	0.671892	0.829187	0.51928	0.460877	0.686378	0.311042	0.637567	0.542674	0.784361	0.930342	0.926938	0.760322	1.0929	0.392927	0.388545	0.436879
mir-39	0.701845	0.621952	0.689356	0.77078	0.735188	0.773837	0.777936	0.730973	0.957884	0.973178	0.784938	0.823751	1.22026	0.526742	0.862658	1.09061	0.449438	0.860585	0.638978	0.766527	0.629291	0.399734	0.605418	0.636822	0.365678	0.517287	0.498873	0.506257	0.390625	0.243902	0.590951	0.553783
mir-40	1.78969	1.8133	1.96858	1.87423	1.84943	1.89452	1.83251	1.79797	2.07345	2.19386	1.75533	1.77816	0.990099	1.51934	1.5412	1.83146	1.83661	0.900901	1.43779	1.43318	1.01573	1.11883	1.2419	1.17063	1.76009	2.40729	1.92156	1.80726	1.2931	1.03493	1.32221	1.52545
mir-41-3p	0.985205	1.14332	1.00029	1.08321	1.10803	1.17846	1.13279	0.692375	1.63404	1.74847	1.14385	0.724566	1.6	1.80723	0.794913	1.21616	1.3468	2.02361	1.09811	0.964361	1.43541	1.23967	0.808196	0.545322	0.380373	0.352232	0.422495	0.630324	1.0453	1.06157	1.17018	1.31667
mir-42	0.360489	0.367704	0.305686	0.375594	0.422367	0.442242	0.452016	0.449009	0.469631	0.62717	0.650729	0.669044	0.411389	0.367486	0.609574	0.641556	0.373005	0.338088	0.494288	0.491461	0.222533	0.281234	0.398853	0.455835	0.375924	0.369025	0.416858	0.497012	0.156087	0.286608	0.254144	0.275242
mir-43	0.201227	0.223363	0.303093	0.260132	0.220876	0.257507	0.277247	0.294019	0.267588	0.202067	0.263987	0.256722	0.297575	0.292995	0.340097	0.29988	0.232961	0.234844	0.341649	0.329287	0.264131	0.328228	0.319404	0.374493	0.227146	0.20494	0.316939	0.29415	0.173053	0.118203	0.310541	0.268908
mir-44	1.1277	1.26755	1.09478	1.15824	1.27907	1.23801	1.20172	1.03392	0.978432	0.855338	1.11008	1.11521	1.06255	1.0671	1.03473	1.20109	0.902396	0.919227	0.936781	1.10791	1.01702	0.860264	0.90442	0.971971	0.967015	0.788052	1.03037	0.858229	0.502694	0.520496	0.549087	0.565223
mir-61	0.318738	0.391181	0.321199	0.402972	0.324412	0.338688	0.458763	0.444847	0.29274	0.290003	0.404211	0.303538	0.319149	0.383632	0.34163	0.238516	0.487292	0.495942	0.464527	0.494655	1.14911	1.08992	0.700809	0.572977	0.588691	0.902158	0.586087	0.57454	0.430478	0.205656	0.309757	0.207562
mir-64	3.4254	3.20795	3.66592	3.1867	2.08592	2.37405	2.36492	2.28665	1.07743	1.19959	1.19872	1.20015	0.548281	0.440332	0.589708	0.733862	0.384251	0.306984	0.401463	0.429836	0.357249	0.29267	0.409598	0.378169	0.77713	0.746935	1.31234	0.83398	0.448055	0.439876	0.51568	0.502573
mir-65	2.38066	2.17391	2.80407	2.45333	1.51126	1.58097	1.91891	1.90526	0.801754	0.824842	1.00777	1.06735	0.406379	0.54049	0.471523	0.684889	0.347636	0.313891	0.415848	0.450301	0.362314	0.305106	0.436367	0.408439	0.537554	0.488773	0.910725	0.600355	0.376347	0.360498	0.429871	0.360389
mir-71	0.12285	0.186741	0.213675	0.190269	0.115668	0.090009	0.18751	0.123558	0.156506	0.170187	0.156197	0.157866	0.146025	0.214331	0.275709	0.257628	0.143596	0.159653	0.350985	0.30714	0.198974	0.151745	0.311655	0.364961	0.124402	0.117269	0.308269	0.295472	0.134456	0.0948092	0.322208	0.287466
mir-788-5p	3.82452	3.12012	3.63036	2.89256	3.63901	3.63431	3.10057	3.91765	3.14651	3.14347	2.61248	3.16547	3.03437	3.83671	3.61139	3.21414	3.17156	3.22837	3.42857	3.20057	2.94268	2.40396	3.84299	2.92812	3.14853	2.62897	3.75281	3.45589	1.07527	1.34189	3.65843	3.37512
mir-797	0	0	0	0.666667	0.487805	0.454545	0.657895	0	0	0	0	0	1.17647	0	0.956938	0.974026	0.190396	0.0548396	0.088968	0.198525	0.334448	0.292826	0.156838	0.319396	0	0.301932	0.53948	0.357956	0.145138	0	0.336134	0.487692

### Sheet: %MonoU
	N2 EE A	N2 EE B	CZ EE A	CZ EE B	NE LE D	N2 LE E	CZ LE D	CZ LE E	N2 L1 1	N2 L1 2	CZ L1 1	CZ L1 2	N2 L2 1	N2 L2 2	CZ L2 1	CZ L2 2	N2 L3 1	N2 L3 2	CZ L3 1	CZ L3 2	N2 L4 1	N2 L4 2	CZ L4 1	CZ L4 2	N2 Ad A	N2 Ad B	CZ Ad A	CZ Ad B	glpA	glpB	glpEbax A	glpEbax B
mir-230	0	0	0	0	0	0	0	0	0.917431	0.483092	0.165837	0	0.187266	0.099453	0.350877	0.271003	0.143034	0.0869241	0.275191	0.334784	0.349762	0.166482	0.229033	0.217486	0.16197	0.146474	0.300188	0.265477	0.119856	0.0528541	0.355556	0.267147
mir-239b	0	0	2.94118	0.900901	1.6129	0.416667	0.45045	0	0.789622	0.848485	1.02055	0.507958	0.338219	0.689655	0.878294	0.678851	0.381632	0.54984	1.00944	0.529036	0.581299	0.667059	0.84133	0.508688	0.251604	0.346303	0.227075	0.322032	0.775875	0.847887	0.956622	1.63873
mir-244	0.447368	0.360036	0.58935	0.459795	0.318204	0.374376	0.41946	0.395576	1.62121	1.76832	2.14822	1.62445	1.80055	1.92907	3.34134	3.64241	2.72231	3.39787	4.95134	3.69434	2.24244	1.35774	3.81472	3.77528	0.774443	1.06802	1.87978	2.42656	2.14441	2.18714	3.51922	4.35743
mir-247	0	2.32558	0	0	0	0	0	0	0	0	1.52672	1.16279	0	0	0	0	0.567423	0.504356	0.705467	0.516262	0.879765	1.14613	0.653595	0.541872	0.280899	0.49505	0.158103	0.717397	1.41509	0.921659	0.543971	0.700525
mir-250	6.88788	6.96654	7.11853	7.42381	6.53178	6.01743	6.41786	5.57806	6.92332	6.95146	7.42064	7.60279	10.5713	11.2841	10.0851	9.47354	12.5856	12.5625	13.8959	13.9912	22.1367	24.457	17.2836	16.9353	28.2866	31.8252	21.9212	24.1237	17.2414	17.3198	10.0909	10.4154
mir-253	2.29358	2.15827	0.996678	0.789663	4.27807	2.17391	0.441989	0.505051	0	9.85915	0.730519	0.0878735	1.04167	1.41343	0.683371	0.383509	1.03704	1.64835	0.621118	0.674699	0.848485	1.36157	0.745712	0.680272	2.29555	1.61201	0.636943	1.00259	1.80328	0.808081	0.93617	1.10401
mir-35	2.55443	2.68104	2.65699	2.72867	2.80389	2.80236	2.59524	2.49707	3.49376	3.98386	2.82947	2.68641	1.64956	2.78211	2.66538	2.87264	2.6506	3.61727	2.53303	2.61698	2.54656	1.99166	2.12699	2.83194	0.809529	1.17098	1.21407	1.15271	4	1.83968	3.25744	3.40889
mir-36	0.958407	0.889332	0.993389	0.975853	1.08475	1.22737	1.03604	0.986472	2.1515	2.34487	1.57733	1.44804	1.6109	1.39738	1.61153	1.96814	2.06897	1.7301	2.55389	2.14648	1.48515	1.26738	1.90991	2.00228	0.429768	0.667739	0.565863	0.914456	1.1236	2.03804	2.79584	2.98711
mir-37	1.13598	1.07506	1.30519	1.34027	1.19229	1.20112	1.26032	1.14851	1.42281	1.64549	1.33111	1.26902	1.42031	1.07607	1.1968	1.29367	1.65138	1.66028	1.25871	1.33715	1.55694	1.73593	1.17115	1.61277	5.96196	5.65436	4.2152	3.29329	1.81818	0.891266	1.61025	1.88862
mir-38	6.12209	5.64662	5.93011	5.7919	6.31379	6.43937	5.33062	5.28865	7.06857	8.21386	5.54987	5.40803	4.47471	4.53026	4.79491	5.17677	6.83091	5.97015	5.54635	5.18742	5.43823	4.27683	4.10005	5.11429	9.39303	11.383	9.65152	8.45751	9.01639	5.69745	5.06548	5.96565
mir-39	1.67833	1.66658	1.52693	1.61701	1.49794	1.59164	1.51287	1.47076	2.18945	2.01756	1.83506	1.7336	2.01342	2.10697	2.46555	2.30665	2.13483	2.23752	2.16697	2.21255	2.00229	1.1992	1.99788	2.16709	2.12616	2.71	2.18628	2.20116	3.125	1.70732	2.3084	2.90971
mir-40	1.22294	1.25871	1.35743	1.31777	1.34666	1.35031	1.31191	1.25769	1.46482	1.67704	1.29143	1.27513	1.26323	1.3582	1.14433	1.43444	1.0133	0.900901	1.14344	1.38393	0.622543	0.771605	0.827931	1.29124	0.814979	0.91463	1.15589	1.08263	1.2931	1.03493	1.32221	1.34306
mir-41-3p	0.959593	1.2842	0.993054	1.05228	1.13098	1.21427	1.07092	0.696026	2.00851	2.56026	1.26201	0.7906	1.04615	0.903614	1.12465	1.3012	3.0303	2.86678	1.29613	1.36035	0.956938	1.32231	0.842345	0.920989	0.456447	0.410133	0.465482	0.814429	1.74216	2.54777	2.30692	1.95
mir-42	0.210037	0.259556	0.22417	0.230951	0.259196	0.231121	0.245077	0.230366	0.344396	0.246388	0.235573	0.206081	0.259825	0.219143	0.218414	0.233562	0.277585	0.211305	0.346002	0.25067	0.254323	0.136356	0.229477	0.279083	0.190028	0.229931	0.25874	0.291833	0.312175	0.208442	0.287293	0.261954
mir-43	2.0978	2.25739	2.61574	2.46436	1.90595	1.97733	2.39049	2.22853	2.66572	2.60385	3.25346	2.80873	1.70362	2.15751	5.23403	2.85055	2.45505	2.72245	3.60629	3.00801	2.71175	2.81729	3.35374	3.15198	2.40861	2.54288	3.21006	4.0538	3.88133	3.51655	4.39358	4.67593
mir-44	4.97213	5.0934	4.95675	5.16464	4.42115	4.33682	4.46503	3.91783	5.10959	5.69411	5.50018	5.09122	4.89976	4.79075	6.70746	5.148	4.72446	5.3005	5.70801	5.62698	7.06032	5.89125	5.01945	6.38401	7.37336	6.85965	6.94732	7.6862	5.62469	5.50655	5.92188	6.26647
mir-61	4.49589	4.69417	5.03212	5.57864	3.80283	3.53203	3.59712	3.26221	2.0687	2.90003	3.5157	3.27611	2.55319	2.40409	2.65495	2.80919	3.29476	3.156	3.37838	3.71844	7.40082	7.77284	5.0566	4.63802	8.17196	8.5082	6.26858	7.10852	3.44382	4.47301	3.37291	3.53759
mir-64	4.27074	3.84954	4.34844	4.55959	4.74694	4.8869	4.08926	4.00341	5.29876	5.73225	4.6407	3.17815	3.91781	4.94257	4.12239	4.1908	4.03179	4.12549	4.85919	4.51583	5.52591	4.10736	4.60445	4.85153	5.08221	5.06725	5.13014	5.14687	5.87555	5.6008	6.11039	5.78781
mir-65	0.540496	0.60462	0.55367	0.584704	0.597477	0.677559	0.603851	0.628465	0.839336	0.878754	0.918443	0.668142	0.682411	0.770785	0.905918	0.83864	0.701621	0.746028	1.00938	0.881224	0.786235	0.613867	0.690532	0.804707	0.591039	0.660915	0.67186	0.718451	0.815295	0.819933	0.887182	0.894825
mir-71	0.307125	0.560224	0.42735	0.380538	0.19979	0.191269	0.18751	0.216227	0.577293	0.629046	0.695435	0.639325	0.794013	0.681962	0.881874	0.869892	0.319101	0.360242	0.904463	0.997721	0.439837	0.28663	0.934966	0.993185	0.453599	0.594207	1.04003	1.14574	0.353722	0.397014	1.27957	1.16025
mir-788-5p	0.899888	0.780031	2.9703	1.32231	0.857189	0.920691	0.937989	1.07935	0.786627	1.3971	0.761974	1.15108	0.698174	0.77202	0.661241	0.924066	0.793565	0.749518	0.916667	0.796586	0.795911	0.612774	0.996712	0.774862	0.752909	0.719246	1.09551	0.97272	0.215054	0.875146	1.07184	1.22212
mir-797	0	0	0	0	0	0	0.657895	0.492611	0	0.75188	0	0	0	0.330033	0	0	0.253861	0.301618	0.177936	0.113443	0.501672	0	0.250941	0.319396	0.519931	0.241546	0.588524	0.553205	0	0	0.378151	0.371575
