## Supplemental Table 8 for "Widespread destabilization of *C. elegans* microRNAs by the E3 ubiquitin ligase EBAX-1"

### Sheet: Sheet1
		Strain	Genotype	Source	Note
		N2 (Bristol)	Wild-type	Previously in the Bartel lab
		CZ9907	ebax-1(tm2321) IV	Gift from Yishi Jin
		CZ9912	ebax-1(ju699) IV	Gift from Yishi Jin
		SS104	glp-4(bn2) I	Previously in the Bartel lab; Beanan and Strome (1992)
		DPB2101	glp-4(bn2) I; ebax-1(tm2321) IV	This study	SS104 male mated to CZ9907 hermaphrodite
		DPB2301	mir-43(M1) II	This study
		DPB2312	mir-43(M2) II	This study	Backcrossed once to N2
		DPB2313	mir-43(M3) II	This study	Backcrossed once to N2
		DPB2314	mir-43(M1) II; ebax-1(tm2321) IV	This study	DPB2301 male mated to CZ9907 hermaphrodite
		DPB2315	mir-43(M2) II; ebax-1(tm2321) IV	This study	DPB2312 male mated to CZ9907 hermaphrodite
		DPB2316	mir-43(M3) II; ebax-1(tm2321) IV	This study	DPB2313 male mated to CZ9907 hermaphrodite
