## Supplemental Table 9 for "Widespread destabilization of *C. elegans* microRNAs by the E3 ubiquitin ligase EBAX-1"

### Sheet: Sheet1
Table S9. Oligonucleotides used in this study
Oligonucleotides for small RNA sequencing (NovaSeq)
3' adaptor	AppNNNNCTGTCTCTTATACACATCTCCGAGCddC
5' adaptor	CCUACACGACGCUCUUCCGAUCUNNNN
RT primer	GCTCGGAGATGTGTATAAGAGACAG
Forward/ P5 PCR primer (X = barcode)	AATGATACGGCGACCACCGAGATCTACACXXXXXXXXACACTCTTTCCCTACACGACGCTCTTCCGA
Reverse/ P7 PCR primer (X = barcode)	CAAGCAGAAGACGGCATACGAGATXXXXXXXXGTCTCGTGGGCTCGGAGATGTGTATAAGAGACAG
Sequencing primer	ACACTCTTTCCCTACACGACGCTCTTCCGATCT
Oligonucleotides for small RNA sequencing (HiSeq)
3' adaptor	NNNNTCGTATGCCGTCTTCTGCTTG
5' adaptor	GUUCAGAGUUCUACAGUCCGACGAUCNNNN
RT primer/ Reverse PCR primer	CAAGCAGAAGACGGCATA
Forward PCR primer	AATGATACGGCGACCACCGACAGGTTGGAATTCTCGGGTGCCAAGGAACTCCAGTCACXXXXXXATCCGACAGGTTCAGAGTTCTACAGTCCGA
Oligonucleotides for small RNA sequencing (both HiSeq and NovaSeq)
18nt size standard	CAUCCAUCCUUGUCAAUC
32nt size standard	GGCAUUAACGCGAACUCGGCCUACAAUAGUGA
xtr-miR-427 spike	GAAAGTGCTTTCTGTTTTGGGCG
dme-miR-14 spike	GGGAGCGAGACGGGGACTCACT
Oligonucleotide probes for northern blotting
miR-52 DNA probe (IDT)	GAAACATATGTACGGGTG
miR-35 LNA probe (Qiagen miRcury cat. 339111, GeneGlobe ID YD00613449)	TGCTAGTTTCCACCCGGT
Oligonucleotides for C. elegans strain genotyping
tm2321_LFwd	GGTGTTCCCACTGATGCGAT
tm2321_RRev	GGAGAGAAACATGTAGAGCC
tm2321_intRev	CGCAAAAATCTCGCATCCAA
ebax_seq1	CAGAGAAACTTGCAATGCCTCC
bn2_F	TGATCGTGTGCTGGAGTGATCT
bn2_R	TCGTGTTTTCCAGACATCGAAG
mir-43_extF	GCCCGTTTCTATGGGCTGAAATT
mir-43_extR	GCCTTAGACTGTCGTGGATTTGAGC
mir-43_pcrDonor_R	TAGTCATATGAACAGTTCGTGTTGACG
dpy-10_F	CGGTCTTCAAATCGGATTTAGC
dpy-10_R	GGCTCACGAACTTGGTTGAG
Oligonucleotides for C. elegans genome editing
IDT alt-R mir-43 crRNA 1 (CD.Cas9.KKBP5683.AB)	/AltR1/rArCrCrArArCrGrArGrCrArCrArUrCrCrArGrArUrGrUrUrUrUrArGrArGrCrUrArUrGrCrU/AltR2/
IDT alt-R mir-43 crRNA 2 (CD.Cas9.KKBP5683.AQ)	/AltR1/rUrCrCrGrUrArGrCrUrUrCrUrUrCrUrUrCrArCrCrGrUrUrUrUrArGrArGrCrUrArUrGrCrU/AltR2/
IDT alt-R dpy-10 crRNA	/AltR1/rGrCrUrArCrCrArUrArGrGrCrArCrCrArCrGrArGrGrUrUrUrUrArGrArGrCrUrArUrGrCrU/AltR2/
IDT alt-R tracrRNA	Proprietary; IDT cat. 1072532
dpy-10(cn64) ssDNA repair template	CACTTGAACTTCAATACGGCAAGATGAGAATGACTGGAAACCGTACCGCATGCGGTGCCTATGGTAGCGGAGCTTCACATGGCTTCAGACCAACAGCCTAT
Repair templates for genome editing at mir-43 locus
mir-43(M1)	TTGTGGGTGTTTGCTTTTTCGGTGAAGTTGTCTTCCGTAGCTTCTTCTTCACCGGGTTAACATCTACAGAGGTCCAAAAAGGGGTAACTATTGGCACTAGTCGCCCGTGACATCAAGAAACTAAGTGTTATGCCAAACCACAGGGACATACACTAGTTTACTTGCTGTCGCGGGCGGTGCTGAGTTTAAGGCCTCTGAAAAGAGAAAATGGCCAATCTGGATGTGCTCGTTGGTCATAGACGTCAACACGAACTGTTCATATGACTA
mir-43(M2)	TTGTGGGTGTTTGCTTTTTCGGTGAAGTTGTCTTCCGTAGCTTCTTCTTCACCGGGTTAACATCTACAGAGGTCCAAAAAGGGGTAACTATTGGCACTAGTCGCCCCTAATGAGTGAGCTCTAGTGATTATGCCAAACCACAGGGACATATCACAGAGCCTCACGCATTAGGGGCGGTGCTGAGTTTAAGGCCTCTGAAAAGAGAAAATGGCCAATCTGGATGTGCTCGTTGGTCATAGACGTCAACACGAACTGTTCATATGACTA
mir-43(M3)	TTGTGGGTGTTTGCTTTTTCGGTGAAGTTGTCTTCCGTAGCTTCTTCTTCACCGGGTTAACATCTACAGAGGTCCAAAAAGGGGTAACTATTGGCACTAGTCGCCCCTTGGCCTTCAGATCTAGTGATTATGCCAAACCACAGGGACATATCACAGAUCGUGAAAGCCAGUGGGCGGTGCTGAGTTTAAGGCCTCTGAAAAGAGAAAATGGCCAATCTGGATGTGCTCGTTGGTCATAGACGTCAACACGAACTGTTCATATGACTA
